# The role of mating systems in postzygotic reproductive isolation between two recently divergent *Aquilegia* Species

**DOI:** 10.1101/2025.04.09.647901

**Authors:** Yinmei Ma, Junchu Peng, Yuling Weng, Huiqiong Li, Zhi-Qiang Zhang

## Abstract

Mating systems play a crucial role in plant speciation. In particular, hybrid seed inviability is prevalent among species with different mating systems due to parental conflict for resource allocation to offspring. However, whether such a postzygotic barrier can be rapidly established in recently diverged species remains poorly understood. In this study, we integrate population genomic and ecological approaches to address this question using recently diverged species pairs *Aquilegia kansuensis* and *A. ecalcarata*, which diverged approximately 0.256 Ma, in a sympatric population from Qinghai, China. Population structure and demographic history results reveal clear genetic differentiation between the two species, corroborating their recent divergence. The results of outcrossing rate estimation based on microsatellite markers indicated that *A. kansuensis* and *A. ecalcarata* exhibit high selfing and mixed mating systems, respectively. We performed reciprocal crosses between *A. kansuensis* and *A. ecalcarata* and found that *A. ecalcarata* yielded a very small number of small-sized seeds when selfed *A. kansuensis* was used as pollen donors, resulting in strong asymmetric reproductive isolation. An approximate Bayesian computation framework identified that approximately 4.6% of genomic loci are associated with reproductive isolation, and gene ontology analyses of these loci highlighted key pathways involved in seed maturation and post-embryonic development. Therefore, our findings provide evidence that *A. ecalcarata* and *A. kansuensis* represent a novel case of parental conflict and postzygotic isolation driven by divergent mating systems, suggesting mating systems can play a critical role in rapid plant speciation.
