## Supplementary material for "The role of mating systems in postzygotic reproductive isolation between two recently divergent *Aquilegia* Species": Table S1

### Sheet: Sheet1
Table S1 The informations of newly sequencing data in this study
Individuals	Species	Longititude	Latitude	RawBases(GB)	CleanBases(GB)	Effective(%)	Q30(%)	MappedRate(%)	MeanDepth
DT-g13	A. kansuensis	36.934	101.695	7.67923	7.53733	98.1521	92.9541	98.8649	14.245
DT-g18	A. kansuensis	36.934	101.695	8.54327	8.41738	98.5265	94.0096	98.951	15.953
DT-g21	A. kansuensis	36.934	101.695	6.5311	6.41284	98.1892	92.8058	98.9224	11.4
DT-g24	A. kansuensis	36.934	101.695	7.13997	6.9926	97.936	92.2515	99.0018	13.243
DT-g26	A. kansuensis	36.934	101.695	7.35913	7.22891	98.2305	93.2368	99.0771	14.283
DT-g3	A. kansuensis	36.934	101.695	9.1781	9.03217	98.41	93.4507	98.9944	18.017
DT-g32	A. kansuensis	36.934	101.695	6.83518	6.69099	97.8906	92.3125	98.68	12.396
DT-g33	A. kansuensis	36.934	101.695	7.26451	7.07903	97.4467	91.2482	98.9575	13.182
DT-g36	A. kansuensis	36.934	101.695	7.41778	7.30138	98.4308	93.9127	98.9802	13.861
DT-g38	A. kansuensis	36.934	101.695	8.06505	7.90569	98.0241	92.2226	98.6684	14.459
DT-g39	A. kansuensis	36.934	101.695	7.39417	7.23696	97.8739	91.5121	99.0787	14.422
DT-g41	A. kansuensis	36.934	101.695	7.49162	7.3642	98.2992	93.26	98.8599	14.464
DT-g5	A. kansuensis	36.934	101.695	7.29888	7.18852	98.488	93.5714	98.8827	13.684
DT-g6	A. kansuensis	36.934	101.695	10.1202	9.91688	97.9913	92.7219	98.9404	19.27
DT-w10	A. ecalcarata	36.934	101.695	7.43161	7.24473	97.4853	91.2279	98.8979	13.429
DT-w13	A. ecalcarata	36.934	101.695	7.24345	7.11719	98.2569	93.294	99.0037	14.015
DT-w14	A. ecalcarata	36.934	101.695	7.12512	6.90171	96.8645	90.3304	99.1606	12.646
DT-w22	A. ecalcarata	36.934	101.695	6.94172	6.78561	97.7511	91.65	99.133	13.448
DT-w28	A. ecalcarata	36.934	101.695	7.19089	7.02487	97.6912	91.6243	99.0763	13.416
DT-w31	A. ecalcarata	36.934	101.695	10.0911	9.91428	98.2477	93.1855	98.685	18.345
DT-w36	A. ecalcarata	36.934	101.695	10.3224	10.1242	98.0792	92.6762	99.0408	19.249
DT-w37	A. ecalcarata	36.934	101.695	6.75887	6.63148	98.1153	93.0425	99.1485	13.318
DT-w42	A. ecalcarata	36.934	101.695	8.39835	8.22461	97.9313	92.7134	99.2533	16.886
DT-w49	A. ecalcarata	36.934	101.695	6.39358	6.27301	98.1142	93.5573	99.2489	12.163
				0
