## Supplementary material for "The role of mating systems in postzygotic reproductive isolation between two recently divergent *Aquilegia* Species": Table S2

### Sheet: Sheet1
Table S2. Characterization microsatellite markers used for the paternity analysis.
Locus	Forward primer	Reverse primer	Repeat type	Size(bp)	Na	Ho	He
FR10	TGAACAAAGTTTCGTGGCTG	ACCATCATTTCTGCAGGGTC	(TTC)8	233	4	0.085	0.196
FR51	CTAGTGCCGATGGTGGTTCT	AAGCCGCTACATTATGGGTG	(AGA)18	253	7	0.218	0.399
FR61	ATCCACCACTACCTTCAGCA	AAATTGGCGAGAGGGAATTCAA	(TG)12	185	4	0.068	0.224
FR62	GAGAAGAAGCACTAGCAAAGTAGCA	TCCCTCGTAGGAGTTGAGATCAG	(CCA)10	163	4	0.073	0.15
FR63	CCAGATATGTGCTTCAGTGCTT	CTCCTCTGTTGTTGATGATGTTG	(CCA)17	237	3	0.064	0.15
FR64	CCAGATGCATGGGGATGTCTTC	TTTGGGTGGAGGAAGTTGAACC	(GAA)18	283	5	0.056	0.138
FR66	TCTGAAGCATCGTGACTGAACC	GGTTTCTCCCTCTGTCTCAAAT	(AAT)8	195	3	0.052	0.087
FR68	TCTACTCTCCCAAGTTTCTCTGT	GAGCAGCACTTGTTACACTCAA	(TGT)18	314	9	0.797	0.727
FR70	GGAACAACCCCAACATTGA	AATCATCGTTCACCCAAGTTGC	(TCT)14	295	8	0.239	0.538
FR73	TAACTCCACCAGATCTTCTTCT	TTCTTTCTTTCGCTCGCCAAAG	(TGT)7	254	3	0.042	0.111
FR75	AATGGCAATTTTATTCGGGCGG	TTGCACCTTACTTCCAATTCGA	(GAA)9	209	3	0.037	0.068
FR76	AGAGAGAAAGTGAAGTGAGAGGT	TGCCAACATTGTAGAGATCTTT	(AAC)10	237	4	0.227	0.538
FR78	GTGTTCGGCTCCATCTTTGATC	GCGTTTCTTTTCATTCCTCTCAC	(GAA)16	263	5	0.051	0.184
FR79	AGTAAGTTGACCTCCACATACC	GTTTAGCACAAGTCCCAGG	(TGT)7	197	2	0	0.009
