## Supplementary material for "The role of mating systems in postzygotic reproductive isolation between two recently divergent *Aquilegia* Species": Table S4

### Sheet: Sheet1
Table S4. Gene Annotation of Reproductive Isolation Genes between A. kansuensis and A. ecalcarata from Datong, Qinghai Province, China
Gene ID	Homologous Genes in Arabidopsis thaliana	GO terms	Gene Functions and Associated References
Aqoxy3G02154	AT3G42170	post-embryonic development	Bundock P, Hooykaas P. An Arabidopsis hAT-like transposase is essential for plant development. Nature. 2005 Jul 14;436(7048):282-4. doi: 10.1038/nature03667. PMID: 16015335.
Aqoxy5G02946	AT3G42170	post-embryonic development
Aqoxy5G02945	AT3G42170	post-embryonic development
Aqoxy1G03470	AT3G42170	post-embryonic development
Aqoxy1G03471	AT3G42170	post-embryonic development
Aqoxy1G03509	AT3G42170	post-embryonic development
Aqoxy4G01808	AT3G42170	post-embryonic development
Aqoxy4G01372	AT5G54380	post-embryonic development / unidimensional cell growth	Guo H, Li L, Ye H, Yu X, Algreen A, Yin Y. Three related receptor-like kinases are required for optimal cell elongation in Arabidopsis thaliana. Proc Natl Acad Sci U S A. 2009 May 5;106(18):7648-53. doi: 10.1073/pnas.0812346106. Epub 2009 Apr 21. PMID: 19383785; PMCID: PMC2678668.
Aqoxy1G03507	AT1G62360	post-embryonic development	Chung Y, Zhu Y, Wu MF, Simonini S, Kuhn A, Armenta-Medina A, Jin R, Østergaard L, Gillmor CS, Wagner D. Auxin Response Factors promote organogenesis by chromatin-mediated repression of the pluripotency gene SHOOTMERISTEMLESS. Nat Commun. 2019 Feb 21;10(1):886. doi: 10.1038/s41467-019-08861-3. PMID: 30792395; PMCID: PMC6385194.
			Scofield S, Dewitte W, Murray JA. The KNOX gene SHOOT MERISTEMLESS is required for the development of reproductive meristematic tissues in Arabidopsis. Plant J. 2007 Jun;50(5):767-81. doi: 10.1111/j.1365-313X.2007.03095.x. Epub 2007 Apr 25. PMID: 17461793.
Aqoxy5G03320	AT1G24260	specification of floral organ identity	Käppel S, Melzer R, Rümpler F, Gafert C, Theißen G. The floral homeotic protein SEPALLATA3 recognizes target DNA sequences by shape readout involving a conserved arginine residue in the MADS-domain. Plant J. 2018 Jul;95(2):341-357. doi: 10.1111/tpj.13954. Epub 2018 Jun 4. PMID: 29744943.
			Rümpler F, Theißen G, Melzer R. A conserved leucine zipper-like motif accounts for strong tetramerization capabilities of SEPALLATA-like MADS-domain transcription factors. J Exp Bot. 2018 Apr 9;69(8):1943-1954. doi: 10.1093/jxb/ery063. PMID: 29474620; PMCID: PMC6018978.
Aqoxy1G03883	AT3G54340	specification of floral organ identity	Wang B, Liu J, Chu L, Jing X, Wang H, Guo J, Yi B. Exogenous Promoter Triggers APETALA3 Silencing through RNA-Directed DNA Methylation Pathway in Arabidopsis. Int J Mol Sci. 2019 Sep 11;20(18):4478. doi: 10.3390/ijms20184478. PMID: 31514282; PMCID: PMC6770043.
			Fang ZW, Qi R, Li XF, Liu ZX. Ectopic expression of FaesAP3, a Fagopyrum esculentum (Polygonaceae) AP3 orthologous gene rescues stamen development in an Arabidopsis ap3 mutant. Gene. 2014 Oct 25;550(2):200-6. doi: 10.1016/j.gene.2014.08.029. Epub 2014 Aug 19. PMID: 25149019.
Aqoxy5G04133	AT3G48110	regulation of embryonic development	Uwer U, Willmitzer L, Altmann T. Inactivation of a glycyl-tRNA synthetase leads to an arrest in plant embryo development. Plant Cell. 1998 Aug;10(8):1277-94. doi: 10.1105/tpc.10.8.1277. PMID: 9707529; PMCID: PMC144065.
			Moschopoulos A, Derbyshire P, Byrne ME. The Arabidopsis organelle-localized glycyl-tRNA synthetase encoded by EMBRYO DEFECTIVE DEVELOPMENT1 is required for organ patterning. J Exp Bot. 2012 Sep;63(14):5233-43. doi: 10.1093/jxb/ers184. Epub 2012 Jul 12. PMID: 22791832; PMCID: PMC3430996.
			Berg M, Rogers R, Muralla R, Meinke D. Requirement of aminoacyl-tRNA synthetases for gametogenesis and embryo development in Arabidopsis. Plant J. 2005 Dec;44(5):866-78. doi: 10.1111/j.1365-313X.2005.02580.x. PMID: 16297076.
Aqoxy5G03198	AT3G26790	regulation of embryonic development / positive regulation of cell population proliferation	Wang F, Perry SE. Identification of direct targets of FUSCA3, a key regulator of Arabidopsis seed development. Plant Physiol. 2013 Mar;161(3):1251-64. doi: 10.1104/pp.112.212282. Epub 2013 Jan 11. PMID: 23314941; PMCID: PMC3585594.
			Tiedemann J, Rutten T, Mönke G, Vorwieger A, Rolletschek H, Meissner D, Milkowski C, Petereck S, Mock HP, Zank T, Bäumlein H. Dissection of a complex seed phenotype: novel insights of FUSCA3 regulated developmental processes. Dev Biol. 2008 May 1;317(1):1-12. doi: 10.1016/j.ydbio.2008.01.034. Epub 2008 Feb 13. PMID: 18343361.
Aqoxy1G04046	AT5G21150	plant ovule development	Tovar-Aguilar A, Grimanelli D, Acosta-García G, Vielle-Calzada JP, Badillo-Corona JA, Durán-Figueroa N. The miRNA822 loaded by ARGONAUTE9 modulates the monosporic female gametogenesis in Arabidopsis thaliana. Plant Reprod. 2024 Jun;37(2):243-258. doi: 10.1007/s00497-023-00487-2. Epub 2023 Nov 29. PMID: 38019279.
Aqoxy5G02236	AT1G43850	plant ovule development / gynoecium development	Pfluger J, Zambryski P. The role of SEUSS in auxin response and floral organ patterning. Development. 2004 Oct;131(19):4697-707. doi: 10.1242/dev.01306. PMID: 15358669.
Aqoxy4G01407	AT4G32010	regulation of seed maturation	Zhou Y, Tan B, Luo M, Li Y, Liu C, Chen C, Yu CW, Yang S, Dong S, Ruan J, Yuan L, Zhang Z, Zhao L, Li C, Chen H, Cui Y, Wu K, Huang S. HISTONE DEACETYLASE19 interacts with HSL1 and participates in the repression of seed maturation genes in Arabidopsis seedlings. Plant Cell. 2013 Jan;25(1):134-48. doi: 10.1105/tpc.112.096313. Epub 2013 Jan 29. PMID: 23362207; PMCID: PMC3584530.
			Tsukagoshi H, Morikami A, Nakamura K. Two B3 domain transcriptional repressors prevent sugar-inducible expression of seed maturation genes in Arabidopsis seedlings. Proc Natl Acad Sci U S A. 2007 Feb 13;104(7):2543-7. doi: 10.1073/pnas.0607940104. Epub 2007 Jan 31. PMID: 17267611; PMCID: PMC1785360.
Aqoxy1G04093	AT5G55280	cell division site	Fujiwara MT, Hashimoto H, Kazama Y, Hirano T, Yoshioka Y, Aoki S, Sato N, Itoh RD, Abe T. Dynamic morphologies of pollen plastids visualised by vegetative-specific FtsZ1-GFP in Arabidopsis thaliana. Protoplasma. 2010 Jun;242(1-4):19-33. doi: 10.1007/s00709-010-0119-7. Epub 2010 Mar 1. PMID: 20195657.
Aqoxy4G01383	AT2G06510	male meiosis I / pollen development	Wang T, Wang H, Lian Q, Jia Q, You C, Copenhaver GP, Wang C, Wang Y. HEI10 is subject to phase separation and mediates RPA1a degradation during meiotic interference-sensitive crossover formation. Proc Natl Acad Sci U S A. 2023 Dec 26;120(52):e2310542120. doi: 10.1073/pnas.2310542120. Epub 2023 Dec 22. PMID: 38134200; PMCID: PMC10756261.
Aqoxy1G03663	AT1G05230	maintenance of floral organ identity	Kamata N, Okada H, Komeda Y, Takahashi T. Mutations in epidermis-specific HD-ZIP IV genes affect floral organ identity in Arabidopsis thaliana. Plant J. 2013 Aug;75(3):430-40. doi: 10.1111/tpj.12211. Epub 2013 May 13. PMID: 23590515.
Aqoxy5G02248	AT5G64580	embryo development ending in seed dormancy	Lu X, Zhang D, Li S, Su Y, Liang Q, Meng H, Shen S, Fan Y, Liu C, Zhang C. FtsHi4 is essential for embryogenesis due to its influence on chloroplast development in Arabidopsis. PLoS One. 2014 Jun 25;9(6):e99741. doi: 10.1371/journal.pone.0099741. Erratum in: PLoS One. 2020 Feb 12;15(2):e0229232. doi: 10.1371/journal.pone.0229232. PMID: 24964212; PMCID: PMC4070914.
Aqoxy5G02834	AT2G02955	embryo development ending in seed dormancy	Li HJ, Zhu SS, Zhang MX, Wang T, Liang L, Xue Y, Shi DQ, Liu J, Yang WC. Arabidopsis CBP1 Is a Novel Regulator of Transcription Initiation in Central Cell-Mediated Pollen Tube Guidance. Plant Cell. 2015 Oct;27(10):2880-93. doi: 10.1105/tpc.15.00370. Epub 2015 Oct 13. PMID: 26462908; PMCID: PMC4682316.
Aqoxy5G02833	AT2G02955	embryo development ending in seed dormancy	Pagnussat GC, Yu HJ, Ngo QA, Rajani S, Mayalagu S, Johnson CS, Capron A, Xie LF, Ye D, Sundaresan V. Genetic and molecular identification of genes required for female gametophyte development and function in Arabidopsis. Development. 2005 Feb;132(3):603-14. doi: 10.1242/dev.01595. Epub 2005 Jan 5. Erratum in: Development. 2005 Mar;132(5):1161. PMID: 15634699.
Aqoxy5G02832	AT2G02955	embryo development ending in seed dormancy
Aqoxy5G03196	AT5G61760	embryo development ending in seed dormancy /pollen tube guidance	Zhan H, Zhong Y, Yang Z, Xia H. Enzyme activities of Arabidopsis inositol polyphosphate kinases AtIPK2α and AtIPK2β are involved in pollen development, pollen tube guidance and embryogenesis. Plant J. 2015 Jun;82(5):758-71. doi: 10.1111/tpj.12846. Epub 2015 May 11. PMID: 25846941.
			Yang Q, Sang S, Chen Y, Wei Z, Wang P. The Role of Arabidopsis Inositol Polyphosphate Kinase AtIPK2β in Glucose Suppression of Seed Germination and Seedling Development. Plant Cell Physiol. 2018 Feb 1;59(2):343-354. doi: 10.1093/pcp/pcx186. PMID: 29216370.
Aqoxy3G01613	AT1G03910	embryo development ending in seed dormancy	Bi Y, Deng Z, Ni W, Shrestha R, Savage D, Hartwig T, Patil S, Hong SH, Zhang Z, Oses-Prieto JA, Li KH, Quail PH, Burlingame AL, Xu SL, Wang ZY. Arabidopsis ACINUS is O-glycosylated and regulates transcription and alternative splicing of regulators of reproductive transitions. Nat Commun. 2021 Feb 11;12(1):945. doi: 10.1038/s41467-021-20929-7. PMID: 33574257; PMCID: PMC7878923.
Aqoxy4G01195	AT5G27540	embryo development ending in seed dormancy / pollen tube growth	Yamaoka S, Nakajima M, Fujimoto M, Tsutsumi N. MIRO1 influences the morphology and intracellular distribution of mitochondria during embryonic cell division in Arabidopsis. Plant Cell Rep. 2011 Feb;30(2):239-44. doi: 10.1007/s00299-010-0926-5. Epub 2010 Oct 8. PMID: 20931334.
Aqoxy4G01196	AT5G27540	embryo development ending in seed dormancy / pollen tube growth	Sørmo CG, Brembu T, Winge P, Bones AM. Arabidopsis thaliana MIRO1 and MIRO2 GTPases are unequally redundant in pollen tube growth and fusion of polar nuclei during female gametogenesis. PLoS One. 2011 Apr 11;6(4):e18530. doi: 10.1371/journal.pone.0018530. PMID: 21494602; PMCID: PMC3073945.
			Yamaoka S, Leaver CJ. EMB2473/MIRO1, an Arabidopsis Miro GTPase, is required for embryogenesis and influences mitochondrial morphology in pollen. Plant Cell. 2008 Mar;20(3):589-601. doi: 10.1105/tpc.107.055756. Epub 2008 Mar 14. PMID: 18344283; PMCID: PMC2329936.
Aqoxy4G01374	AT4G28190	negative regulation of flower development	Tyler L, Miller MJ, Fletcher JC. The Trithorax Group Factor ULTRAPETALA1 Regulates Developmental as Well as Biotic and Abiotic Stress Response Genes in Arabidopsis. G3 (Bethesda). 2019 Dec 3;9(12):4029-4043. doi: 10.1534/g3.119.400559. PMID: 31604825; PMCID: PMC6893208.
			Moreau F, Thévenon E, Blanvillain R, Lopez-Vidriero I, Franco-Zorrilla JM, Dumas R, Parcy F, Morel P, Trehin C, Carles CC. The Myb-domain protein ULTRAPETALA1 INTERACTING FACTOR 1 controls floral meristem activities in Arabidopsis. Development. 2016 Apr 1;143(7):1108-19. doi: 10.1242/dev.127365. Epub 2016 Feb 22. PMID: 26903506.
Aqoxy1G03805	AT1G61040	negative regulation of flower development	Lu C, Tian Y, Wang S, Su Y, Mao T, Huang T, Chen Q, Xu Z, Ding Y. Phosphorylation of SPT5 by CDKD;2 Is Required for VIP5 Recruitment and Normal Flowering in Arabidopsis thaliana. Plant Cell. 2017 Feb;29(2):277-291. doi: 10.1105/tpc.16.00568. Epub 2017 Feb 10. PMID: 28188267; PMCID: PMC5354186.
Aqoxy1G03891	AT3G62980	pollen maturation / stamen development	Prigge MJ, Platre M, Kadakia N, Zhang Y, Greenham K, Szutu W, Pandey BK, Bhosale RA, Bennett MJ, Busch W, Estelle M. Genetic analysis of the Arabidopsis TIR1/AFB auxin receptors reveals both overlapping and specialized functions. Elife. 2020 Feb 18;9:e54740. doi: 10.7554/eLife.54740. PMID: 32067636; PMCID: PMC7048394.
Aqoxy4G02055	AT4G02050	pollen tube	Rottmann T, Klebl F, Schneider S, Kischka D, Rüscher D, Sauer N, Stadler R. Sugar Transporter STP7 Specificity for l-Arabinose and d-Xylose Contrasts with the Typical Hexose Transporters STP8 and STP12. Plant Physiol. 2018 Mar;176(3):2330-2350. doi: 10.1104/pp.17.01493. Epub 2018 Jan 8. PMID: 29311272; PMCID: PMC5841717.
Aqoxy1G03792	AT5G45830	regulation of seed dormancy process	Footitt S, Walley PG, Lynn JR, Hambidge AJ, Penfield S, Finch-Savage WE. Trait analysis reveals DOG1 determines initial depth of seed dormancy, but not changes during dormancy cycling that result in seedling emergence timing. New Phytol. 2020 Mar;225(5):2035-2047. doi: 10.1111/nph.16081. Epub 2019 Sep 18. PMID: 31359436; PMCID: PMC7027856.
Aqoxy1G03873	AT1G65480	regulation of flower development	González-Suárez P, Walker CH, Lock T, Bennett T. FLOWERING LOCUS T-mediated thermal signalling regulates age-dependent inflorescence development in Arabidopsis thaliana. J Exp Bot. 2024 Jul 23;75(14):4400-4414. doi: 10.1093/jxb/erae094. PMID: 38442244; PMCID: PMC11263484.
Aqoxy4G01381	AT5G43080	mitotic cell cycle phase transition	Van Leene J, Hollunder J, Eeckhout D, Persiau G, Van De Slijke E, Stals H, Van Isterdael G, Verkest A, Neirynck S, Buffel Y, De Bodt S, Maere S, Laukens K, Pharazyn A, Ferreira PC, Eloy N, Renne C, Meyer C, Faure JD, Steinbrenner J, Beynon J, Larkin JC, Van de Peer Y, Hilson P, Kuiper M, De Veylder L, Van Onckelen H, Inzé D, Witters E, De Jaeger G. Targeted interactomics reveals a complex core ce…
Aqoxy4G01384	AT5G59980	pollen tube development / embryo sac development	Wang SQ, Shi DQ, Long YP, Liu J, Yang WC. GAMETOPHYTE DEFECTIVE 1, a putative subunit of RNases P/MRP, is essential for female gametogenesis and male competence in Arabidopsis. PLoS One. 2012;7(4):e33595. doi: 10.1371/journal.pone.0033595. Epub 2012 Apr 11. PMID: 22509260; PMCID: PMC3324470.
Aqoxy1G04095	AT1G04950	pollen tube growth	Lago C, Clerici E, Dreni L, Horlow C, Caporali E, Colombo L, Kater MM. The Arabidopsis TFIID factor AtTAF6 controls pollen tube growth. Dev Biol. 2005 Sep 1;285(1):91-100. doi: 10.1016/j.ydbio.2005.06.006. PMID: 16039640.
Aqoxy5G03105	AT5G61850	flower development	Lai X, Blanc-Mathieu R, GrandVuillemin L, Huang Y, Stigliani A, Lucas J, Thévenon E, Loue-Manifel J, Turchi L, Daher H, Brun-Hernandez E, Vachon G, Latrasse D, Benhamed M, Dumas R, Zubieta C, Parcy F. The LEAFY floral regulator displays pioneer transcription factor properties. Mol Plant. 2021 May 3;14(5):829-837. doi: 10.1016/j.molp.2021.03.004. Epub 2021 Mar 5. PMID: 33684542.
Aqoxy3G01267	AT4G31500	seed maturation	Zou HF, Zhang YQ, Wei W, Chen HW, Song QX, Liu YF, Zhao MY, Wang F, Zhang BC, Lin Q, Zhang WK, Ma B, Zhou YH, Zhang JS, Chen SY. The transcription factor AtDOF4.2 regulates shoot branching and seed coat formation in Arabidopsis. Biochem J. 2013 Jan 15;449(2):373-88. doi: 10.1042/BJ20110060. PMID: 23095045.
Aqoxy3G00692	AT4G22970	endosperm development	Liu Z, Makaroff CA. Arabidopsis separase AESP is essential for embryo development and the release of cohesin during meiosis. Plant Cell. 2006 May;18(5):1213-25. doi: 10.1105/tpc.105.036913. Epub 2006 Mar 31. PMID: 16582011; PMCID: PMC1456861.
Aqoxy2G02376	AT2G36000	developmental process	Meinke DW. Genome-wide identification of EMBRYO-DEFECTIVE (EMB) genes required for growth and development in Arabidopsis. New Phytol. 2020 Apr;226(2):306-325. doi: 10.1111/nph.16071. Epub 2019 Sep 18. PMID: 31334862.
			Jiang D, Tang R, Shi Y, Ke X, Wang Y, Che Y, Luan S, Hou X. Arabidopsis Seedling Lethal 1 Interacting With Plastid-Encoded RNA Polymerase Complex Proteins Is Essential for Chloroplast Development. Front Plant Sci. 2020 Dec 16;11:602782. doi: 10.3389/fpls.2020.602782. PMID: 33391315; PMCID: PMC7772139.
Aqoxy4G00895	AT4G18550	negative regulation of seed germination	Kim EY, Seo YS, Kim WT. AtDSEL, an Arabidopsis cytosolic DAD1-like acylhydrolase, is involved in negative regulation of storage oil mobilization during seedling establishment. J Plant Physiol. 2011 Sep 15;168(14):1705-9. doi: 10.1016/j.jplph.2011.03.004. Epub 2011 Apr 8. PMID: 21477884.
Aqoxy3G00692	AT4G22970	unidimensional cell growth	Liu Z, Makaroff CA. Arabidopsis separase AESP is essential for embryo development and the release of cohesin during meiosis. Plant Cell. 2006 May;18(5):1213-25. doi: 10.1105/tpc.105.036913. Epub 2006 Mar 31. PMID: 16582011; PMCID: PMC1456861.
Aqoxy7G02817	AT2G39510	seed development	Müller B, Fastner A, Karmann J, Mansch V, Hoffmann T, Schwab W, Suter-Grotemeyer M, Rentsch D, Truernit E, Ladwig F, Bleckmann A, Dresselhaus T, Hammes UZ. Amino Acid Export in Developing Arabidopsis Seeds Depends on UmamiT Facilitators. Curr Biol. 2015 Dec 7;25(23):3126-31. doi: 10.1016/j.cub.2015.10.038. Epub 2015 Nov 25. PMID: 26628011.
Aqoxy4G01427	AT2G07050	pollen development	Kretzschmar FK, Mengel LA, Müller AO, Schmitt K, Blersch KF, Valerius O, Braus GH, Ischebeck T. PUX10 Is a Lipid Droplet-Localized Scaffold Protein That Interacts with CELL DIVISION CYCLE48 and Is Involved in the Degradation of Lipid Droplet Proteins. Plant Cell. 2018 Sep;30(9):2137-2160. doi: 10.1105/tpc.18.00276. Epub 2018 Aug 7. PMID: 30087207; PMCID: PMC6181012.
Aqoxy5G01883	AT1G09970	seed germination	Pitorre D, Llauro C, Jobet E, Guilleminot J, Brizard JP, Delseny M, Lasserre E. RLK7, a leucine-rich repeat receptor-like kinase, is required for proper germination speed and tolerance to oxidative stress in Arabidopsis thaliana. Planta. 2010 Nov;232(6):1339-53. doi: 10.1007/s00425-010-1260-4. Epub 2010 Sep 2. PMID: 20811905.
Aqoxy5G01884	AT1G09970	seed germination
